# Organ Boundary Circuits Regulate Sox9+ Alveolar Tuft Cells During Post-Pneumonectomy Lung Regeneration

**DOI:** 10.1101/2024.01.07.574469

**Authors:** Tomohiro Obata, Satoshi Mizoguchi, Allison M. Greaney, Taylor Adams, Yifan Yuan, Sophie Edelstein, Katherine L. Leiby, Rachel Rivero, Nuoya Wang, Haram Kim, Junchen Yang, Jonas C. Schupp, David Stitelman, Tomoshi Tsuchiya, Andre Levchenko, Naftali Kaminski, Laura E. Niklason, Micha Sam Brickman Raredon

## Abstract

Tissue homeostasis is controlled by cellular circuits governing cell growth, organization, and differentation. In this study we identify previously undescribed cell-to-cell communication that mediates information flow from mechanosensitive pleural mesothelial cells to alveolar-resident stem-like tuft cells in the lung. We find mesothelial cells to express a combination of mechanotransduction genes and lineage-restricted ligands which makes them uniquely capable of responding to tissue tension and producing paracrine cues acting on parenchymal populations. In parallel, we describe a large population of stem-like alveolar tuft cells that express the endodermal stem cell markers Sox9 and Lgr5 and a receptor profile making them uniquely sensitive to cues produced by pleural Mesothelium. We hypothesized that crosstalk from mesothelial cells to alveolar tuft cells might be central to the regulation of post-penumonectomy lung regeneration. Following pneumonectomy, we find that mesothelial cells display radically altered phenotype and ligand expression, in a pattern that closely tracks with parenchymal epithelial proliferation and alveolar tissue growth. During an initial pro-inflammatory stage of tissue regeneration, Mesothelium promotes epithelial proliferation via WNT ligand secretion, orchestrates an increase in microvascular permeability, and encourages immune extravasation via chemokine secretion. This stage is followed first by a tissue remodeling period, characterized by angiogenesis and BMP pathway sensitization, and then a stable return to homeostasis. Coupled with key changes in parenchymal structure and matrix production, the cumulative effect is a now larger organ including newly-grown, fully-functional tissue parenchyma. This study paints Mesothelial cells as a key orchestrating cell type that defines the boundary of the lung and exerts critical influence over the tissue-level signaling state regulating resident stem cell populations. The cellular circuits unearthed here suggest that human lung regeneration might be inducible through well-engineered approaches targeting the induction of tissue regeneration and safe return to homeostasis.
