## Supplement 1 - Key Resources Table for "Organ Boundary Circuits Regulate Sox9+ Alveolar Tuft Cells During Post-Pneumonectomy Lung Regeneration"

### Sheet: Antibodies
Antibodies
Rabbit Anti-Sox9	Abcam	Cat #ab185966 RRID: AB_2728660
Rabbit Anti-DCAMKL1	Abcam	Cat #ab31704; RRID: AB_873537
Mouce Anti-ABCA3	Abcam	Cat #ab24751 RRID: AB_448287
Rabbit Anti-HOPX	Abcam	Cat #ab106251 RRID: AB_10863768
Rabbit Anti-Prosurfactant Protein C	Millipore	Cat #AB3786; RRID: AB_91588
Mouse Anti-RTII-70	Terrace Biotech	Cat #TB-44ART2-70 RRID: AB_2892068
Mouce Anti-RTI-40	Terrace Biotech	Cat #TB-11ART1-40 RRID: AB_2892067
Rabbit Anti-Cytokeratin 5	Abcam	Cat #ab53121; RRID: AB_869889
Rabbit Anti-CCSP	Millipore	Cat #ABS1673 RRID: AB_2910611
Mouse Anti-alpha Tubulin (acetyl K40) [6-11B-1]	Abcam	Cat #ab24610; RRID: AB_448182
Mouse Anti-Muc5AC (45M1)	Thermo Fisher Scientific	Cat #MA5-12178; RRID: AB_10978001
Mouse Anti-PCNA [PC10]	Abcam	Cat #ab29; RRID: AB_303394
Donkey Alexa Fluor 647 Anti-Rabbit IgG	Invitrogen	Cat #A31573; RRID: AB_2536183
Goat Alexa Fluor 555 Anti-Rabbit IgG	Invitrogen	Cat #A21428; RRID: AB_2535849
Donkey Alexa Fluor 568 Anti-Mouse IgG	Invitrogen	Cat #A10037; RRID: AB_2534013
Goat Alexa Fluor 488 Anti-Mouse IgG	Abcam	Cat #ab150113; RRID: AB_2576208
Donkey DyLight 488 Anti-Mouse IgG	Abcam	Cat #ab96875; RRID: AB_10698084
Donkey DyLight 488 Anti-Goat IgG	Abcam	Cat #ab96931; RRID: AB_10680169
Chicken Alexa Fluor 488 Anti-Goat IgG	Invitrogen	Cat #A21467; RRID: AB_141893

### Sheet: Chemicals, Peptides, and Recomb
Chemicals, Peptides, and Recomb
Advaned DMD/F12	Thermofisher	Cat # 12634010
DMD/F12	Sigma-Aldrich	Cat # D6421-500ML
DMEM High Glucose	Thermofisher	Cat # 11965-092
Fgf10 (rat)	Peprotech	Cat # 400-42
Fgf9 (rat)	Novus	Cat # NBP2-35196-5ug
Egf (rat)	Peprotech	Cat # 400-25
CHIR99021	Cayman Chemicals	Cat # 13122-10 mg
BIRB796	Cayman Chemicals	Cat # 10460-10 mg
Y27632	Cayman Chemicals	Cat # 10005583-10 mg
A8301	Cayman Chemicals	Cat # 9001799-10 mg
Heparin	Sigma-Aldrich	Cat # H3149-10KU
Insulin	Sigma-Aldrich	Cat # 910077C-100MG
Transferrin	Sigma-Aldrich	Cat # T8158-100MG
Pen/Strep	Thermofisher	Cat # 15140-122
Glutamine	Thermofisher	Cat # 25030081
Anti-Anti	Thermofisher	Cat # 15240062
G418	Thermofisher	Cat # 10131035
bovine pituitary extract	ThermoFisher	Cat # 13028014
Insulin-Transferin-Selenium-Ethanolamine	Thermofisher	Cat # 51500056
HEPES	Thermofisher	Cat # 25060CI
Retinoic Acid	Sigma-Aldrich	Cat # R2625
Fetal Bovine Serum	HyClone	Cat # SH30071.03
EDTA, 0.5M solution, pH 8.0	American Bio	Cat # ab00502-01000
0.05% Trypsin-EDTA	GIBCO	Cat # 25300-054
Growth factor-reduced Matrigel	Corning	Cat # 356231
ACK Lysing Buffer	Lonza	Cat # 10548E
Collagenase/Dispase	Roche	Cat # 11097113001
Elastase	Worthington	Cat # LS002292
Bovine Serum Albumin	Gemini Bio-Products	Cat # 700-100P
RNase-Free DNase	QIAGEN	Cat # 79254
DAPI	Thermo Fisher Scientific	Cat # 62247
TrypLETM Express	GIBCO	Cat # 12605010
DMSO	Sigma-Aldrich	Cat # C6295

### Sheet: Critical commercial assays
Critical commercial assays
Chromium Single Cell 30 Library & Gel Bead Kit v2	10x Genomics	Cat #PN-120237
Chromium Single Cell A Chip Kit	10x Genomics	Cat #PN-120236
Chromium i7 Multiplex Kit	10x Genomics	Cat #PN-120262
EdU-Click594	Sigma-Aldrich	Cat #BCK-EDU594
Dynabeads™ M-280 Sheep Anti-Rabbit IgG	Thermo Fisher	Cat #11203D

### Sheet: Experimental Models
Experimental Models: Organisms/Strains
SAS Sprague-Dawley Rattus norvegicus	Charles River	Strain code: 400

### Sheet: Software and Algorithms
Software and Algorithms
Seurat (v2.3)	Satija et al., 2015	https://satijalab.org/seurat/
ImageJ	NIH	https://imagej.nih.gov/nih-image/
GraphPd Prism 9	Graphpad	https://www.graphpad.com/scientific-software/prism/
Illustrator	adobe	https://www.adobe.com/

### Sheet: Media
LPM-3D Expansion Medium Components (adapted from Nichane et al., 2017)
Sox9+ Medium	Component	Concentration	Supplier	Ref. #
Basal Medium	Advanced DMEM/F12	N/A	ThermoFisher	12634010
Growth Factor (GF)	FGF10	50 ng/mL	Peprotech	400-42
GF	FGF9	50 ng/mL	Novus Biologics	NBP-35196
GF	EGF	50 ng/mL	Peprotech	400-25
Small Molecule (SM)	CHIR99021	3 μM	Cayman Chemicals	13122-10
	(GSK-3 Inhibitor)
SM	BIRB796	1 μM	Cayman Chemicals	10460-10
SM	Y27632	10 μM	Cayman Chemicals	10005583-10
	(Rock Inhibitor)
SM	A8301	1 μM	Cayman Chemicals	9001799-10
	(ALK-5/TGF-beta/NODAL Inhibitor)
Additional Components (AC)	Heparin	5 μg/mL	Sigma-Aldrich	H3149-10KU
AC	Insulin	10 μg/mL	Sigma-Aldrich	910077C-100
AC	Transferrin	15 μg/mL	Sigma-Aldrich	T8158-100
Antibiotics (AB)	PenStrep	1x	ThermoFisher	15140122
AB	Glutamine	1x	ThermoFisher	25030081
AB	Anti-Anti	0.25 mg/L	ThermoFisher	15240062
AB	G418	50 μg/mL	ThermoFisher	10131035
Differentiation Medium
Class	Description	Final concentration	Supplier	Prod. #
Basal medium	DMD/F12		Sigma-Aldrich	D6421-500ML
Growth factor	Egf (rat)	25 ng/ml	Peprotech	400-25
small molecules	Y27632*	10 uM	Cayman Chemicals	10005583-10 mg
	bovine pituitary extract	30μg/ml	ThermoFisher	13028014
Other components	Heparin	5 ug/ml	Sigma-Aldrich	H3149-10KU
	Insulin	10 ug/ml	Thermofisher	51500056
	Transferrin	5.5 ug/ml	Thermofisher	51500056
	Selenium	6.7 ng/ml	Thermofisher	51500056
	Penicillin-Streptomycin	1x	Thermofisher	15140122
	L-Glutamine	4mM	Thermofisher	25030081
	Anti-Anti	1x	Thermofisher	15240062
	retinoic acid	0.01μM	Sigma-Aldrich	R2625
	HEPES	15mM	Thermofisher	25060CI
	FBS	0.05	HyClone	SH30071.03
	*Y27632 is only first two days

### Sheet: Others
Others
0.4μm pore size Cell culture inserts	Falcon	Cat # 353095
Falcon permeable support for 24-well plate (0.4 mm)	Corning	Cat # 353095
70µm cell strainer	Corning	Cat # 431751
40µm cell strainer	Corning	Cat # 431750
